# Rational engineering of *Kluyveromyces marxianus* to create a chassis for the production of aromatic products

**DOI:** 10.1101/2020.08.12.247957

**Authors:** Arun S. Rajkumar, John P. Morrissey

## Abstract

The yeast *Kluyveromyces marxianus* offers unique potential for industrial biotechnology because of useful features like rapid growth, thermotolerance and a wide substrate range. As an emerging alternative platform, *K. marxianus* requires the development and validation of metabolic engineering strategies to best utilize its metabolism as a basis for bio-based production. To illustrate the synthetic biology strategies to be followed and showcase its potential, we describe a comprehensive approach to rationally engineer a metabolic pathway in *K. marxianus*. We use the phenylalanine biosynthetic pathway both as a prototype and because phenylalanine is a precursor for commercially valuable secondary metabolites. First, we modify and overexpress the pathway to be resistant to feedback inhibition so as to overproduce phenylalanine *de novo* from synthetic minimal medium. Second, we assess native and heterologous means to increase precursor supply to the biosynthetic pathway. Finally, we eliminate branch points and competing reactions in the pathway and rebalance precursors to redirect metabolic flux to a specific product, 2-phenylethanol (2-PE). As a result, we are able to construct robust strains capable of producing over 800 mg L^−1^ 2-PE from minimal medium. The strains we constructed are a promising platform for the production of aromatic amino acid-based biochemicals, and our results illustrate challenges with attempting to combine individually beneficial modifications in an integrated platform.
