## Supplementary material for "Rational engineering of *Kluyveromyces marxianus* to create a chassis for the production of aromatic products": Data for all the figures in the text.

### Sheet: Main figures
			CONCENTRATIONS OF METABOLITES FROM PHENYLALANINE BIOSYNTHESIS AT 48H CULTURE									Data are arranged as they appear in the paper
Strain	2-PE		Tyrosol		Shikimic acid
	mean	s.d.	mean	s.d.	mean	s.d.
KmASR.004	1.37133	0.17871	1.23267	0.08457	1.63567	0.12055	Figure 2
KmASR.009	1.729	0.388	1.104	0.212	0.63325	0.4
KmASR.010	2.387	0.43	1.026	0.024	0.90585	0.21555
KmASR.046	3.30533	0.08271	1.75233	0.22327	0.68	0.03102
KmASR.100	1.90425	0.25667	1.5555	0.23723	1.695	0.04565	Figure 3B
KmASR.101	1.455	0.30997	1.19775	0.32868	1.708	0.4518
KmASR.107	2.08875	0.14099	1.689	0.33085	1.84483	0.45754
KmASR.142	2.16989	0.00866	1.724	0.03453	1.87688	0.69939
KmASR.111	2.20875	0.3849	1.827	0.16425	2.24675	0.26052
KmASR.108	2.293	0.17882	1.855	0.02466	2.3168	0.25784
KmASR.109	2.37825	0.34784	1.9125	0.24639	2.18	0.45603
KmASR.070	1.986	0.09628	1.842	0.11098	1.92725	0.4272	Figure 3C
KmASR.099	1.344	0.03707	1.084	0.02687	1.247	0.07483
KmASR.102	1.712	0.07272	1.184	0.14263	1.3788	0.19704
KmASR.103	1.459	0.10092	1.21	0.08529	1.38	0.11244
KmASR.056	1.4016	0.21321	1.1548	0.1652	1.91	0.53796	Figure 3D
KmASR.057	1.617	0.027	1.231	0.039	1.088	0.065
KmASR.058	1.567	0.117	1.226	0.116	1.052	0.095
KmASR.059	1.509	0.237	1.069	0.119	0.87	0.103
KmASR.060	1.72	0.16206	1.3605	0.0405	2.2845	0.0465
KmASR.071	2.0784	0.12111	1.89375	0.05937	2.12075	0.19084
KmASR.078	1.86	0.036	1.5975	0.0825	1.563	0.087
KmASR.074	2.6994	0.48451	2.1804	0.38797	1.907	0.59237
KmASR.082	2.79	0.18	0.9885	0.0255	0.2025	0.0525	Figure 4A
KmASR.072	2.121	0.057	1.173	0.045	0.2685	0.0135
KmASR.075	2.664	0.051	1.0885	0.10682	0.6165	0.0165
KmASR.149	4.14725	0.40136	1.58	0.06	0.785	0.07874
KmASR.062	4.494	0.3558	1.834	0.13964	0.661	0.04771
KmASR.063	3.483	0.59397	1.317	0.34365	0.2285	0.05869
KmASR.064	3.759	0.228	0.8445	0.3135	0.3285	0.0915
KmASR.065	3.378	0.258	1.1335	0.0935	0.299	0.01
KmASR.095	3.3075	0.11064	1.54525	0.09953	0.6185	0.21366	Figure 4B
KmASR.087	3.84681	0.37949	1.42086	0.09985	0.74681	0.23789
KmASR.062	4.494	0.3558	1.834	0.13964	0.661	0.04771
KmASR.047	4.55417	0.44238	1.44367	0.24215	0.46883	0.22868
KmASR.120	2.80133	0.05249	0.12533	0.01799	0.55833	0.01473	Figure 5A
KmASR.169	3.535	0.085	1.65	0.1	1.0775	0.1275
KmASR.157	3.91833	0.18696	1.95667	0.11213	1.31	0.11576
KmASR.154	4.10333	0.23012	2.015	0.12968	1.41667	0.18359
KmASR.142	3.30333	0.29514	1.705	0.12457	1.0205	0.16411
KmASR.121	5.02567	0.15095	1.46633	0.22058	0.858	0.14273
KmASR.092	3.24	0.27877	1.45671	0.24247	0.68443	0.16199	Figure 5B
KmASR.093	2.613	0.35346	1.28	0.07843	0.5155	0.04758
KmASR.158	3.54	0.05672	1.66	0.02483	1.17833	0.03567
KmASR.085	3.57067	0.11912	1.55067	0.0897	0.64033	0.04083
KmASR.086	3.926	0.266	1.658	0.034	0.688	0.042
KmASR.155	4.81191	0.20775	1.67231	0.07828	0.6047	0.0566	Figure 6
KmASR.112	5.052	0.30685	1.71467	0.09646	0.527	0.07483
KmASR.047kd	5.0775	0.0375	1.098	0.039	0.8235	0.0345
KmASR.047kd2	6.204	0.16657	0.7525	0.03138	0.55175	0.08843
KmASR.117	6.31333	0.05531	0.48167	0.05907	0.46567	0.18702
KmASR.127	6.56933	0.71368	0.82867	0.03126	0.80767	0.05
KmASR.129	6.954	0.39953	0.882	0.15992	0.7562	0.04715
KmASR.170	6.714	0.32559	0.838	0.12872	0.785	0.07874

### Sheet: Supplementary figures
			CONCENTRATIONS OF METABOLITES FROM PHENYLALANINE BIOSYNTHESIS
Strain	2-PE		Tyrosol		Shikimic acid
	mean	s.d.	mean	s.d.	mean	s.d.
KmASR.119	5.188	0.197018	1.12933	0.22979	0.710333	0.00188562	Figure S3
KmASR.115	0.133	0.00424	0	0	0.3	0.00707	Figure S4.
KmASR.047	4.84225	0.10593	1.96275	0.05346	0.5935	0.12374
KmASR.122	5.295	0.27577	1.752	0.12728	0.463	0.0594		Data for 72h culture
KmASR.062	4.7416	0.21649	1.6021	0.22794	0.5935	0.07425
KmASR.123	4.722	0.16122	1.422	0.13576	0.598	0.00424
